# Multiplexed single-cell lineage tracing of mitotic kinesin inhibitor resistance in glioblastoma

**DOI:** 10.1101/2023.09.09.557001

**Authors:** Yim Ling Cheng, Matei A. Banu, Wenting Zhao, Steven S. Rosenfeld, Peter Canoll, Peter A. Sims

## Abstract

Glioblastoma (GBM) is a deadly brain tumor, and the kinesin motor KIF11 is an attractive therapeutic target because of its dual roles in proliferation and invasion. The clinical utility of KIF11 inhibitors has been limited by drug resistance, which has mainly been studied in animal models. We used multiplexed lineage tracing barcodes and scRNA-seq to analyze drug resistance time courses for patient-derived GBM neurospheres treated with ispinesib, a potent KIF11 inhibitor. Similar to GBM progression in patients, untreated cells lost their neural lineage identity and transitioned to a mesenchymal phenotype, which is associated with poor prognosis. In contrast, cells subjected to long-term ispinesib treatment exhibited a proneural phenotype. We generated patient-derived xenografts to show that ispinesib-resistant cells form less aggressive tumors *in vivo*, even in the absence of drug. Finally, we used lineage barcodes to nominate drug combination targets by retrospective analysis of ispinesib-resistant clones in the drug-naïve setting and identified drugs that are synergistic with ispinesib.
