## Supplementary Table 1 for "Multiplexed single-cell lineage tracing of mitotic kinesin inhibitor resistance in glioblastoma"

### Sheet: top_genes_of_scHPF_factors
Cell-Cycle-1	Cell-Cycle-2	NPC-late	NPC-OPC-late	NPC-OPC-early	OPC-early	OPC	MES-early	MES-1	MES-2	MES-late	MES-AC
CDC6	UBE2C	NHLH1	SNCB	FETUB	BCAS1	HMP19	ASS1	CA9	PHLDA2	QPRT	CRYAB
CCNE2	TOP2A	THSD7A	MTRNR2L12	NOS1	F5	ITGA8	INHBE	SLC16A3	SERPINE1	SPAG1	APOE
GINS2	CDC20	KLHL35	OGN	FYB	ELFN2	UCMA	CHAC1	ESPN	PTGS1	TRIL	DKK3
DTL	GTSE1	NEUROD4	MTRNR2L6	CA10	OLFM2	GNAT2	FGF21	ADM	EMP1	WFDC1	HES5
RMI2	PLK1	SYT4	ITGBL1	BMP6	LIMS2	LUZP2	SLC7A11	HNF1A	VGF	FAM65B	GFAP
FAM111B	CDCA3	CNR1	WDR38	GALNT9	PPP1R16B	DLGAP1	NUPR1	AMPD3	XIRP1	ELOVL2	OLFML2A
EXO1	DLGAP5	LRRN2	CFTR	EVI2A	PARD3B	KIAA1462	GDF15	SLAMF9	ANXA1	MGST2	CHI3L1
MCM10	CENPA	CELF3	UTS2B	AC010547.9	TNR	GHR	PCK2	PRELID2	TRPM8	RBPMS	FGFR3
E2F2	CKAP2L	TTBK1	KSR2	PHACTR3	DSCAM	PDZD2	FUT1	RORA	ISG20	VPS37B	C2CD4A
CHAF1B	KIF20A	NEUROD1	USP44	GPC3	RYR1	GPR22	DHRS3	SPAG4	TNFRSF12A	PPP1R14A	HOPX
RAD51	NEK2	PPP1R17	RSPH10B	CGA	SPRR2B	RNF180	BEX2	RAB20	IL11	ANO5	FAM181A
CLSPN	CDC25C	SCRT1	TGM4	BRINP3	MOG	HES1	TRIB3	PDE4C	REM1	HPS1	KCNJ16
RAD54L	CENPE	TMEM59L	G6PC2	SHE	AXDND1	CACNA1D	S100P	HRC	S100A4	SELENBP1	AQP4
ORC1	ASPM	DLX5	ASB10	ADAMTSL2	REPS2	APOD	FAM129A	CCDC64B	METTL7B	SDC2	ADIRF
CDC45	CCNB1	KCNK3	NRG3	CHRND	DSCAML1	LRRC4C	UNC5B	C4orf47	S100A3	PRSS12	INHBB
E2F1	CDKN3	MAF	GJB7	CRB1	S100A1	SDK2	ULBP1	CRACR2B	CDKN2B	FGF9	LMO2
ZNF367	KIF18A	MAP6	CERKL	LRRTM3	AKR1C1	PTPRE	KLHDC7B	TCAF2	S100A10	SNAI2	SLC6A1
WDR76	MXD3	PRDM8	TUBB1	SYNDIG1	ESRP1	GRID2	STC2	KISS1R	IGFBP3	C3orf14	NKAIN4
TCF19	FAM83D	CLSTN2	PCP2	AKAP3	LGI3	TGFA	ASNS	PAMR1	CD109	STXBP5L	C6orf15
FEN1	AURKA	NEUROD2	EFNA2	ARID3C	SLC34A1	CSPG5	ALDH1L2	BNIP3	LIF	RXRG	CCL2
MCM5	DEPDC1	NRXN1	C6orf201	C1orf186	MPZ	SHANK1	CSTA	ALDOC	KCNH1	PITX2	WNK2
CHAF1A	HMMR	NRXN2	RP11-96L14.7	SLC18A1	SCUBE2	CHL1	ATF3	LGALS2	SCG2	LRRC16A	ID3
PCNA	NMU	NRSN1	CEP126	LAMA2	PTPRM	C6orf132	DHRS2	OVCH2	TRAF1	RGS22	FLVCR2
HIST1H1B	IQGAP3	SCN3A	EFNA5	FRMD4B	GAL3ST1	SCG3	VANGL1	ANGPTL4	S100A2	HRH2	SPARCL1
MCM4	CDCA8	NSG1	GPR62	POU6F2	PTGDS	ALPL	KCNK15	RP11-302B13.5	EGR3	CDH4	MCHR1
CD247	TROAP	SLITRK3	ZACN	THNSL2	FAM107A	SUCNR1	GNLY	FAM162A	ATP1B4	ISLR	MRC2
E2F8	CEP55	STMN4	ZBTB12	HCN1	MBP	EBLN1	DDIT3	PTH1R	S100A11	HTATIP2	TIMP3
CDT1	FAM64A	CPNE6	SLA2	ADCY2	GREM1	FAM89A	DSC1	N4BP3	ANXA2	GRHL2	NNMT
RRM2	KIF14	PLEKHA6	ANK3	PPIAL4E	EVI2B	LINC01314	TKTL1	MT3	NFATC2	PKIB	COLEC11
PSMC3IP	NUSAP1	LHX1	MTRNR2L8	GPR151	CYSLTR2	XYLT1	SESN2	KLHL41	CRYBB1	TAGLN2	HEY1
MCM2	CCNB2	CD24	RAG2	MAPK4	SUSD2	TREM1	NXPH4	TMEM45A	P3H2	NRG1	GDPD2
TK1	NUF2	ST18	SLC5A9	BRINP2	ATP6V0A4	ACSF2	ARHGAP9	TNNI1	TNC	SERP2	NOTCH3
MYBL2	FAM72C	SCRT2	ANKS1B	OPCML	MMP17	HMGA2	BGN	P4HA1	CITED1	SLC1A2	TNFAIP2
PKMYT1	PTTG1	SH3GL2	CFAP126	RBFOX3	XK	GRM6	G0S2	PDK1	GPRC5A	HOXD11	LFNG
TP73	CASC5	SLITRK1	GDF9	KLRC2	GPR17	PCDH10	TSLP	ANKRD62	BFSP1	ADAMTS4	SMAD6
BRCA1	KIF23	SRRM3	C22orf15	SIX2	EXTL1	ITIH6	RORC	ARSI	KRT80	GAL3ST3	NOG
MCM6	KIF4A	SSTR2	RNF43	DNAH10	RINL	MACROD2	SLC7A5	RARRES2	APCDD1L	RIN3	ELFN1
SMCO4	APOLD1	EDIL3	PGAM4	KIF26B	TMEM132B	KCNIP1	DDR2	PFKFB4	DMRTA1	FGF20	COL5A1
BRIP1	PRC1	SMPD3	MCMDC2	SLC34A3	AKR1C3	TRIM67	SLC7A3	FAM159A	CLDN4	HOXB3	ID1
E2F7	PIF1	BHLHE22	SLC5A2	VGLL2	ZNF469	TLCD1	SLC3A2	PPP1R3G	ARL4C	ASB9	MGP
POLD3	BUB1	TRIM54	LNX1	PTPRO	TMEM63C	FAM212A	HIST1H4H	FBLN2	CLCF1	SLCO1C1	MMD2
KIAA0101	TTK	PCDH8	MTRNR2L7	SH3BGRL2	COL5A3	LRRTM4	TSPYL6	SFTPC	PTPRN	IGFBP7	LCE1D
CDCA5	SGOL2	STMN2	LXN	CDH23	SLC18A1	NAP1L3	C1orf158	RAB42	EGR1	ACSS3	SLC16A9
CENPU	TNFAIP8L1	RPRM	ARHGEF38	B3GALT2	GPD1	CSGALNACT1	TPD52L1	HOXA11	CHRNA9	RNASE1	HRH1
DSN1	TPX2	PRKAA2	LINC01183	ZBED9	SFTPC	FOXD4L4	DMGDH	ASCL5	SERPINB8	HNMT	TMC6
LIG1	CDCA2	KCNN1	MSRB3	SLC8A3	SLC24A2	SORBS2	CLMN	GAPDH	SFRP5	C2orf40	HEPN1
POLA2	MKI67	MRVI1	RNF39	EPHB1	APCDD1	MASP1	GALNT6	PGK1	CDC42EP5	HOXD10	SAMD11
ESCO2	HMGB2	CHGB	CXCR5	FREM3	ALB	KLK6	DDIT4	NRN1	SLC22A4	TWIST2	BBOX1
MCM3	NT5DC4	PCDH19	SLC18A2	ERICH4	VTCN1	ATP2B4	TLR6	PPM1J	EGR2	B3GNT7	SMAD9
PASK	BIRC5	NMNAT2	NR1I3	CDHR4	MATN1	C2orf80	CALCB	TBXA2R	ADAMTS9	WNT16	FGF1
HIST1H2AH	ARHGEF39	EBF2	HIST1H4I	TNS3	ACVRL1	RLN1	BHMT2	MAL	FOSL2	SEPP1	IL32
RBL1	ATP8B3	INSM2	CLEC4M	CCDC155	PTH2R	SP6	HIST2H4A	GSN	EMP3	ENG	A4GALT
ATAD2	CCNA2	SEZ6L	RSPH10B2	OLIG1	BRINP1	GSX2	RP11-287D1.3	SERPINB1	HSPA1A	ADGRD1	FCGR2B
DHFR	CCNF	GABRB3	ZNF135	KLHL31	PLEK2	AGBL4	WARS	EGLN3	TGFBI	GPNMB	NGEF
RAD51AP1	AURKB	DTX1	CRLF1	EHHADH	PHYHIP	XKR9	SLC6A9	SH2D7	MUC12	YAP1	CCDC74B
MNS1	INCENP	P2RY1	LOX	HRG	OPTC	TIMP4	SLC6A12	SARDH	GAP43	LTBP1	PSORS1C1
ASF1B	TACC3	DNAJC5G	STBD1	IGF2	SPTBN5	GRIN2D	SLC1A5	LGALS3	AHNAK	COL4A6	COL14A1
PLAUR	KIF4B	TRDC	OMD	DACH2	CDYL2	ST6GAL1	NXF3	FUT11	HBA1	TTPA	RBPMS2
C1QTNF2	KNSTRN	CDH5	HEATR4	THTPA	ZNF474	DUSP6	GPR183	PLOD1	CRABP2	PRSS21	GPRC5C
SYTL4	HJURP	DCLK1	MTRNR2L10	ARPP21	SIRT2	JMJD7-PLA2G4B	HIST1H2AC	ANG	CRYBA4	ARHGAP24	CLU
MYB	SPAG5	CDH22	MLANA	SMIM11A	OTOG	TNNI3K	DCT	TMEM74B	GADD45A	LGI4	EFNA4
XRCC2	FAM72D	PDE1A	KCP	MAP1A	HBZ	C16orf45	PPP1R3C	ISM2	VIM	HOXB2	CCDC160
BLM	FAM72B	MAP3K9	RP11-287D1.3	COL8A1	AKAP6	CD82	LHX6	DUSP9	SYT12	EFR3A	CFI
ZWINT	NDC80	TAC3	CNTD1	PDZRN4	FERMT1	MS4A7	NPIPA8	FKBP9	ARHGAP25	TMEM200C	SORBS1
C16orf59	BORA	SLC30A3	MTRNR2L3	TSGA10IP	BMPER	PAX1	GATA3	TPI1	SLC39A4	CRTAC1	ADCYAP1R1
CDC25A	RDM1	CCDC64	CAPN12	TMEFF2	ZNF488	KIAA1755	MFAP4	BNIP3L	IL6R	ZBTB7C	GPER1
WDHD1	RACGAP1	SERPINI1	MTRNR2L4	ALOXE3	PLXDC1	SEMA5A	ATF5	RP11-303E16.8	KITLG	STRA6	ARSJ
AUNIP	TMEM71	CHGA	PRRG3	PCDHA2	PEAR1	RAB11FIP1	LHX3	PTGES3L	KCNF1	FRMD3	SLC6A11
POLQ	GAS2L3	EYS	USP50	TMEM163	WDR72	CDK14	FAM84B	AK4	BEAN1	MT1M	GPX3
GINS3	CDK1	KIF19	FAM13C	MYRIP	ESRRB	GPR17	HIST2H2AA3	EFNA3	SOX9	FAT3	RPE65
MASTL	BUB1B	CACNG8	ITM2A	ASB5	MYO7B	PDE1C	SCG5	KHDC3L	PTRF	BASP1	HEPACAM
RFC2	MYLK2	SAMD14	CMTM1	KY	SMIM10L2A	ALDOB	HERPUD1	LDHA	P4HA2	KCNN4	GSC
GINS4	ESPL1	FNDC5	COL6A3	TTC16	ZP1	ZCCHC24	SLC1A4	ANKRD37	TCTEX1D4	ZNF630	PROS1
POLE2	KIF11	PCDH18	SYNC	IKZF2	SNPH	PCDH12	GARS	GBE1	STX3	SLC43A3	AGT
PAPOLB	NEIL3	GPR27	CARD6	MPZL3	ENPP6	TMEM233	PSAT1	TNIP1	PDGFA	DOK5	LCE1E
HELLS	CENPF	ACTL6B	CAPN3	SLC1A1	SELL	FADS6	CRB3	DYDC2	MAP3K7CL	ACACB	HEYL
DSCC1	SGOL1	TCEAL5	MRAP	ABAT	OPALIN	TMEM95	PHGDH	SEPT4	AQP3	SLC35D2	ITPR3
GINS1	CDKN2D	CELF4	PLXNC1	RAB11FIP4	LRRC16B	MAGED4	EIF4EBP3	GPR146	DUSP5	TFAP2A	GABBR2
MCM7	SMTN	EPHB2	AP1S3	SV2C	CMTM5	KCND3	LAPTM5	ENO1	SLCO3A1	FMN1	FAM198B
RFC5	KIFC1	CNTN2	C2orf16	SLC2A13	NPM2	SPI1	CFAP61	CABP1	FAM196A	LDB2	TMEM221
GMNN	ARHGAP11A	CELF5	ACMSD	HS3ST6	DNAAF3	CA6	MOV10L1	IFI30	SPOCD1	RSPO3	RET
TYMS	CIT	TRIM36	HTR2B	TSPAN15	CD8A	OLIG1	AZGP1	APLN	CACNA1F	TENM1	SDC4
RFC4	PBK	BTBD17	ATG10	OR7D2	CCL17	TSPAN7	COL21A1	CACNG5	COL22A1	MMP14	FAM69C
MMS22L	ARL6IP1	CBFA2T3	GLIPR1	EREG	PRR18	DLG2	CARS	ABCB6	TIMP1	ZNF662	FAM71F1
PRIM1	KPNA2	ZNF385D	C3orf49	RNF31	MYRIP	ADAM21	C1QTNF9B	C19orf80	ADAMTS1	CLMP	SLC40A1
CHEK1	NEURL1B	CDH15	B3GNT4	RNASEL	JPH1	SLC2A7	TUBE1	WNT4	CNN1	CAMK2B	GNA14
CDK2	ERN2	PAK7	CRX	ENPP6	ZAP70	SPRY4	HIST1H2BD	ARHGEF37	HPCAL4	MT1E	FBXO2
MELK	ECT2	ASXL3	LDLRAD2	ARMCX3	ALOXE3	GNG7	OR2B6	S100A1	ZFP36	HOXD9	ALPK2
CDCA4	PRR11	KCNT2	PLN	HSPB3	SMIM5	TLX2	RP1-34B20.21	P4HA2	KLF5	CYB5R2	DRAXIN
MCM8	STARD8	CPLX2	NAALADL1	CDK5R2	TMOD1	FRMPD1	GADD45G	ADAMTS8	NES	NTM	DLX3
FANCD2	FOXM1	HGD	CRYBG3	BEX1	ENPP2	ALK	FBLL1	PFKP	GEM	GCNT1	C1RL
KIF24	KIF18B	RELN	CIDEB	DPF3	ADGRL2	IGSF5	HIST1H4D	GREM1	FOSL1	SHROOM3	CSF1
SKA3	TUBA1C	ELAVL4	TLDC2	DENND1B	ASIC3	BMP4	SCN7A	ZNF665	CDKN1A	COL5A2	CXCL14
HIST1H1D	DEPDC1B	CTNNA2	SKOR2	RGS2	C9orf172	DSCAML1	ALOX12B	RP11-514P8.6	ACHE	SPP1	SYNM
CENPK	LMO7	SCN3B	LRRC75A	IL23R	FGF13	UBE2Q2L	HKDC1	PTGES	HBA2	STC1	CPNE5
SH3GL3	REEP4	IL7	CLDN22	CALCRL	TMEM229B	KAT2B	LURAP1L	OVCH1	S100A6	RND2	PIPOX
RECQL4	STK17B	RASD2	SLC3A1	FRAT1	KLRC2	ADORA1	MEI1	OBSL1	FLNC	COPZ2	ZNF716
FAM81A	NCAPD2	GSX1	NAALAD2	CYTH1	DACH2	POMC	FBN2	CLLU1OS	COL1A1	LAMB3	C15orf59
MPP1	UBE2S	NEUROD6	SPNS2	PLS1	DDI1	UTRN	NPTX1	JAK3	LMNA	CYP27A1	SLC6A16
MND1	SPC24	FOXS1	DLEC1	LRRN1	TNS2	AC004076.7	CEBPG	DLEU7	FABP5	CD44	SLC4A4
